# No-code microbial growth phenotyping with GUIbiont

**DOI:** 10.64898/2026.08.17.745250

**Authors:** Edgar Z. Alvarenga, Edoardo Oltolini, Fernanda Pinheiro

## Abstract

Microbial growth screens generate thousands of curves, but cross-experiment comparison and mapping growth phenotypes to genotypes or environments routinely require custom code. `GUIbiont` is a no-code browser application for quality control, curve fitting, clustering and metadata-linked analysis with machine learning techniques. Interactive sessions export as Julia scripts, allowing users to reproduce or extend browser analyses. Validated across 3,885 *E. coli* deletion strains and 13,608 defined-media curves, `GUIbiont` recovered known auxotrophic and nutrient-dependent phenotypes.
