## Supplementary Data S2 (non-growing enrichment) for "No-code microbial growth phenotyping with GUIbiont"

gene_set	set_size_in_screen	class_size	screen_size	observed_in_class	in_set_not_in_class	in_class_not_in_set	neither	expected_in_class	fold_enrichment	odds_ratio	p_fisher_one_sided
amino-acid biosynthesis (KEGG eco01230)	103	97	3885	49	54	48	3734	2.5717	19.0536	70.5887	4.990135817906792e-56
wider biosynthesis (eco01230/eco01240/eco00230/eco00240)	278	97	3885	82	196	15	3592	6.9411	11.8138	100.185	3.298534553646566e-83
