## Supplementary Data S4 (cross-validation) for "No-code microbial growth phenotyping with GUIbiont"

dataset	medium	target	record_type	fold	cv_r2	cv_r2_mean	cv_r2_std	n
chemical-media	-	gr	summary			0.7007149765033658	0.03907190088526578	1026
chemical-media	-	N_max_emp	summary			0.8678122995111395	0.022656936192769102	1026
chemical-media	-	gr	fold	1	0.6382429742842222			1026
chemical-media	-	gr	fold	2	0.6746994975675861			1026
chemical-media	-	gr	fold	3	0.7351064772467043			1026
chemical-media	-	gr	fold	4	0.7134880215833591			1026
chemical-media	-	gr	fold	5	0.7420379118349572			1026
chemical-media	-	N_max_emp	fold	1	0.8381325308633326			1026
chemical-media	-	N_max_emp	fold	2	0.8910259846548871			1026
chemical-media	-	N_max_emp	fold	3	0.8822849153549902			1026
chemical-media	-	N_max_emp	fold	4	0.8425321555879415			1026
chemical-media	-	N_max_emp	fold	5	0.8850859110945455			1026
