## Supplementary Data S4 (downstream results) for "No-code microbial growth phenotyping with GUIbiont"

compound	impurity_importance_N_max	impurity_importance_mu_max	permutation_importance_N_max_mean	permutation_importance_N_max_sd	permutation_importance_mu_max_mean	permutation_importance_mu_max_sd	spearman_N_max	spearman_mu_max
K2HPO4_(mM)	0.006196044032452674	0.01847368839860848	0.0023825613084676456	0.00027137318791796845	0.005953377780580438	0.0012116722577182526	0.5625687888966037	0.5143334811471114
KH2PO4_(mM)	0.010079554193075968	0.0012559276484305957	0.002834063015720245	0.0007654420183707597	0.0008362921878642849	0.00033794075936377114	-0.05166186677974456	0.03617105413024198
Na2HPO4_(mM)	0.002388284333387008	0.013646653972968771	0.002698687236321351	0.0004747196315872204	0.0029838540586641484	0.0003894837210826838	-0.5158300137490157	-0.4476241855857976
Glucose_(mM)	0.15066720677469372	0.13997193211895131	0.14654303616427322	0.006492399402544475	0.11927525888293236	0.011883475859319339	0.80205047022886	0.7863383271363855
(NH4)2SO4_(mM)	0.0019168747889075452	0.006801724492869666	0.0010990053731530947	0.00028490725173163634	0.0054175753254208205	0.0018826733349256782	-0.33723115154580297	-0.24904719165636202
NH4Cl_(mM)	0.001532642209467511	0.0010597272960109862	0.0009825760011889285	0.00015087638785744683	0.000618525484630017	0.0004209128663866532	0.5646477172303705	0.5960592293037293
Alanine_(mM)	0.05725907619935775	0.06035809427021122	0.0046067732609216035	0.0005362036527421885	0.00612962646326527	0.0006147982058146863	0.8146103018648174	0.7660445973950952
Arginine/HCl_(mM)	0.044855459931764013	0.02827457202766237	0.00641678005262466	0.0006801502265848882	0.0029644868083357314	0.0004692514355472951	0.6557121669737453	0.6543196661512504
Asparagine/H2O_(mM)	0.00047774196745596533	0.0018609746303036398	6.63766204653915e-05	0.00012741023703488033	0.0004047567163009913	0.00019432450698049738	-0.09003773498740428	-0.14171589552643435
AsparticAcid_(mM)	0.0005531940595747588	0.005375898938017895	0.0001702916573552371	0.00017023490234384963	0.0015646580290849866	0.0009221955364962316	-0.2546236321289317	-0.2705327778727845
Cystine/HCl/H2O_(mM)	0.015195983866030001	0.009038956857841923	0.0008207147888389166	0.00013381491412173998	0.0020700750665891055	0.0007815226380461122	-0.6392199432980566	-0.5474228980932639
GlutamicAcid/HCl_(mM)	0.06209710797531136	0.06487459483042257	0.008188414994194237	0.0008937216660669419	0.012173014617687761	0.0018260542026374653	0.8258496744135762	0.7730482535054921
Glutamine_(mM)	0.07813361654635044	0.059249897055421615	0.018285422176973563	0.002350062636222856	0.012545924590992153	0.003015420617534388	0.7336506512499998	0.6883010711323869
Glycine_(mM)	0.0006162217703426268	0.0071734062334206485	8.976187842919536e-05	6.486473122999876e-05	0.001311699914202824	0.0003253550791474384	-0.46288569103724175	-0.45364436644311806
Histidine/HCl/H2O_(mM)	0.008420974012474448	0.003932334999914826	0.001789708079613994	0.0004091637868993844	0.0015999178644081735	0.0003873832976599317	-0.47223492882344587	-0.3745887627161645
Isoleucine_(mM)	0.005395263795511671	0.00648534622437577	0.0006797851168142022	9.561110130333999e-05	0.007510073934696359	0.000835752346104111	-0.09799628302141007	0.01014376156562175
Leucine_(mM)	0.02809997476049787	0.023826427581120413	0.061626526158703676	0.005959773775020942	0.05001183103682823	0.00724372740521264	0.11938308511074475	0.06529582053827343
Lysine/HCl_(mM)	0.002459699191095019	0.004694825050252332	0.001281922441454686	8.781008175459557e-05	0.0015619557192133704	0.0002948150356062042	0.6010264671404241	0.6244676144820962
Methionine_(mM)	0.00865708405157005	0.002254506080489806	0.00048204720513810305	0.00018352963621884658	0.0014621829629235638	0.0005616820899709038	-0.11360650733551331	-0.009147773493758192
Phenylalanine_(mM)	0.0011788709689425486	0.0019381657941799236	0.000401368580269823	6.165393516600383e-05	0.00046478390441169194	0.00021953003726430458	-0.24418068184829303	-0.1755453132259441
Proline_(mM)	0.006102201566029636	0.0029139939723491605	0.0015084188158536516	0.0005302526161744712	0.0013240975130899614	0.0007505691645820509	0.5567762637919194	0.49101639863962654
Serine_(mM)	0.01656893732023176	0.009232082773873593	0.0011517596643948024	0.00035641319885683083	0.0022389915040316177	0.0007698345622119691	0.0930046457477885	0.034600885639075755
Threonine_(mM)	0.0010504558922947622	0.00066946029219303	0.0007443262512021875	0.00010731735022909874	0.000584438970950052	0.00038408674985658395	0.35146029906389525	0.4037239042386322
Tryptophan_(mM)	0.0009190223079303334	0.007795083635060931	0.00031865765716023733	0.00013845066227739837	0.0024235393985297836	0.00042272883617582463	-0.0656341991502686	-0.08662553750072273
Tyrosine_(mM)	0.07228688806435928	0.05426948313113953	0.00682512453144567	0.0005070497214751711	0.00689525596451539	0.000673842578278085	0.7277061570737625	0.6783221129538223
Valine_(mM)	0.00833888358781462	0.009663953872982588	0.0016020296174914627	0.00017898507075697235	0.004324567585970995	0.0006617833294383576	0.5360245611948554	0.4714625725426795
KCl_(mM)	0.0003627214532125674	0.001488555974707507	0.000261605189285441	0.00015439551668150987	0.00041897816519290696	0.00021479679163139778	-0.06952690950987811	-0.0900928069925758
NaCl_(mM)	0.04481131629670882	0.042044252788395034	0.0037711815726780727	0.00031989783286270207	0.0017638994279120523	0.0009923725894936501	0.6832675893107597	0.6498154000215759
MgSO4/7H2O_(mM)	0.0015978176748365966	0.011326027981040598	0.0020476428256762658	0.00027334054738177425	0.0050854978120740135	0.0008384370396081367	0.18787618484924884	0.13893177651663305
MgCl2/6H2O_(mM)	0.011982026632988614	0.0032330535802614453	0.0009935862931796046	0.00026650631590284345	0.0010496833109644777	0.0002172905531136924	0.5244298619504143	0.47794196446531323
CaCl2/2H2O_(mM)	0.008406607394402112	0.010788083662770755	0.0013711845142239775	0.00022376275097230148	0.0022715498396859934	0.0003703361431631813	0.09698337485608086	0.04275616334421636
CaSO4/2H2O_(mM)	0.0006806517663878899	0.017171577995573638	0.00043222770734850923	9.645348083724224e-05	0.009953073847608396	0.0015441860569863817	-0.28063335668388845	-0.3548933128048141
Na3C6H5O7/2H2O_(mM)	0.0645237235567143	0.0816265181883156	0.05670759746584904	0.005381266389660915	0.10090892665914816	0.011748261271307263	0.7015547058200771	0.6657573365055732
Na2S2O3/5H2O_(mM)	0.0009793376171908395	0.002049743204957348	0.0007088372538641586	0.00017619176880198393	0.000538505708705217	0.000345847239682914	0.010358716287869852	0.09985262894537951
FeSO4/7H2O_(mM)	0.14727673746366268	0.14392164215539083	0.03481481510961896	0.003936502977417546	0.06598551933321233	0.007870315637890724	0.7616692385708344	0.7581699161486836
CuSO4/5H2O_(mM)	0.09785593093064915	0.08363100360710207	0.006746248577289527	0.0015065248103570447	0.010030857002795934	0.0029114462792913247	0.7409701404269593	0.7349581973917797
Na2MoO4/2H2O_(mM)	0.004119631309598713	0.010507593642601848	0.00047003756208480185	0.00014856932465860404	0.0008931287938073518	0.00022456504470784607	0.5929985914791089	0.6132096752924534
ZuSO4/7H2O_(mM)	0.005395275666873416	0.01068415769824924	0.0012955673147237	0.0002088859235812914	0.0009085067107930667	0.0004167034438158907	0.3290411837559393	0.38415720819876614
Thiamine/HCl_(mM)	0.0013247289982159696	0.002930878452504422	0.00023868690022437188	9.000187244850027e-05	0.0006343753499723715	0.00010248981055478559	-0.26093761911226687	-0.2726676738959339
Pyridoxine_(mM)	0.00018406130287132552	0.001684967147013923	0.00021118595314428834	4.114576229186343e-05	0.00046846788872217937	0.00023267639445680657	-0.17779389659261546	-0.17911553082149662
FolicAcid_(mM)	0.010160912365668635	0.014120009896684067	0.0009264331371316214	0.00024211882831554489	0.001604782364418167	0.00024408374906441689	-0.7638409611669452	-0.6790778270740566
Riboflavin_(mM)	0.006590353901948545	0.009517889046585104	0.0009484273305637725	0.00022808730480621242	0.0015534048329279514	0.00025312678561960106	0.5451316665749525	0.47580841406864793
H3BO3_(mM)	0.0014603456077690042	0.005358462531907009	-0.00014172745706646505	0.00011442298792301723	0.0009796114818497736	0.00016568239451867167	-0.09983858622377952	-0.14782492091690025
AminobenzoicAcid_(mM)	0.0008405558933775305	0.002823870266866015	0.001022725616014819	0.0003284156347785756	0.000587052550647571	0.00045076732671797914	0.17338545520889057	0.24379941449859682
