## Supplementary Data S4 (parameter matrix) for "No-code microbial growth phenotyping with GUIbiont"

label	gr	N_max_emp
Cond00001	0.0007662588698443	0.0814642857142857
Cond00002	0.18898679726040535	0.32303571428571426
Cond00003	0.2046715659818422	0.33968352059925094
Cond00004	0.1849934313225391	0.3475238095238095
Cond00005	0.18805958095281058	0.34338095238095234
Cond00006	0.20189154988248575	0.33745238095238095
Cond00007	0.21136191056123968	0.3408139880952381
Cond00008	0.18748236062754964	0.3382222222222222
Cond00009	0.2071483922714864	0.3402063492063492
Cond00010	0.20019407989143123	0.32853571428571426
Cond00011	0.2071073747615669	0.34045238095238095
Cond00012	0.19997607934126893	0.3356904761904762
Cond00013	0.19852974129867698	0.33654761904761904
Cond00014	0.09781263331845347	0.16539285714285712
Cond00015	0.11037876440915835	0.18154761904761899
Cond00016	0.22898214746776094	0.47802380952380946
Cond00017	0.23822629593417646	0.4741190476190476
Cond00018	0.16752401497131275	0.2728928571428571
Cond00019	0.186230064778907	0.3028095238095238
Cond00020	0.19936594358736914	0.33261904761904765
Cond00021	0.19150204474159396	0.3132857142857142
Cond00022	0.20170300598758428	0.32295238095238094
Cond00023	0.21864954616950683	0.3356666666666667
Cond00024	0.19951104924040897	0.3452619047619047
Cond00025	0.20461390025841453	0.344595238095238
Cond00026	0.22000394818976596	0.3511666666666666
Cond00027	0.19090363510299177	0.3435833333333333
Cond00028	0.1945368609289222	0.34269047619047616
Cond00029	0.22633844439942372	0.3855119047619047
Cond00030	0.21280050812021342	0.3361428571428571
Cond00031	0.202797833201082	0.3265238095238095
Cond00032	0.2083045028917848	0.3446190476190476
Cond00033	0.21588145782240564	0.3536071428571428
Cond00034	0.19908480983290658	0.3244761904761905
Cond00035	0.20018089230172675	0.32395238095238094
Cond00036	0.2189055532345873	0.3442023809523809
Cond00037	0.2181170908773935	0.3465833333333333
Cond00038	0.2009850038355044	0.3292023809523809
Cond00039	0.20076497629656617	0.33409523809523806
Cond00040	0.2115814283250916	0.34098809523809526
Cond00041	0.22729991279032602	0.4155357142857143
Cond00042	0.19131049427795555	0.3228333333333333
Cond00043	0.1991845805212197	0.3260238095238095
Cond00044	0.13740535862538875	0.3179166666666667
Cond00045	0.1408780125072219	0.3324404761904762
Cond00046	0.20003336461738908	0.3335238095238095
Cond00047	0.19951776230492715	0.34505952380952376
Cond00048	0.1616126610862332	0.34795238095238096
Cond00049	0.15636841477112445	0.37548809523809523
Cond00050	0.2017528969124086	0.3368333333333333
Cond00051	0.20153618268805487	0.3578095238095238
Cond00052	0.21040916566475654	0.34819047619047616
Cond00053	0.21740144100768186	0.4326904761904762
Cond00054	0.2017967498549095	0.333452380952381
Cond00055	0.20575624451061472	0.3431785714285714
Cond00056	0.15963390790679946	0.3397619047619047
Cond00057	0.15791480900843918	0.3663214285714285
Cond00058	0.20170333138455687	0.33449999999999996
Cond00059	0.2058691252219852	0.3376666666666667
Cond00060	0.20304861178155528	0.3437261904761905
Cond00061	0.20065493657250352	0.3400714285714286
Cond00062	0.0004656982356028891	0.08107142857142856
Cond00063	0.01554460759953132	0.0913154761904761
Cond00064	0.2050532292841796	0.35084523809523804
Cond00065	0.20415119798389184	0.3351309523809524
Cond00066	0.1540503235769968	0.3348928571428571
Cond00067	0.12876392491449293	0.3126071428571428
Cond00068	0.1583986759560595	0.30657142857142855
Cond00069	0.19370056307624547	0.33535714285714285
Cond00070	0.19486135204439403	0.3410357142857143
Cond00071	0.19340893286059754	0.3389285714285714
Cond00072	0.21206238093835092	0.35347619047619044
Cond00073	0.20778482540994625	0.35320238095238093
Cond00074	0.20613325646156552	0.3426190476190476
Cond00075	0.19507110470993552	0.336702380952381
Cond00076	0.23384898821135924	0.35740476190476184
Cond00077	0.22007350557718822	0.35321428571428565
Cond00078	0.20821940895023439	0.34744047619047613
Cond00079	0.2079636372020006	0.33967857142857144
Cond00080	0.2017469687826435	0.3403095238095238
Cond00081	0.21092190121541488	0.3506547619047618
Cond00082	0.19503086806626943	0.3277142857142857
Cond00083	0.19761721629027043	0.33104761904761904
Cond00084	0.21087763714019467	0.35084523809523804
Cond00085	0.242883295751556	0.46048809523809525
Cond00086	0.2126798754909929	0.3486428571428571
Cond00087	0.20269226065371573	0.3595595238095238
Cond00088	0.1742772833645337	0.3540833333333333
Cond00089	0.1134940723922961	0.37544047619047616
Cond00090	0.21750749540322747	0.36395238095238097
Cond00091	0.21441289322836032	0.3425595238095238
Cond00092	0.22709627042868927	0.3781547619047619
Cond00093	0.23072832864793866	0.3724642857142857
Cond00094	0.2138829436199541	0.34586904761904763
Cond00095	0.19931992180203215	0.3179047619047619
Cond00096	0.2133631997489739	0.3446071428571429
Cond00097	0.2127385019223317	0.3895714285714285
Cond00098	0.21946126195576085	0.3654880952380952
Cond00099	0.1987039368267046	0.3348690476190476
Cond00100	0.2032903046974268	0.34415476190476185
Cond00101	0.2031206558768975	0.3500595238095238
Cond00102	0.17528399725616728	0.3265952380952381
Cond00103	0.17738926027563992	0.32848809523809525
Cond00104	0.12261842164044201	0.21165476190476187
Cond00105	0.08903847844580182	0.17597619047619042
Cond00106	0.20210736969455279	0.3325833333333333
Cond00107	0.19598211974259763	0.3272142857142857
Cond00108	0.1915650238523617	0.3290595238095238
Cond00109	0.1974395136257244	0.3412619047619047
Cond00110	0.20309071959408886	0.32941666666666664
Cond00111	0.19490101867821027	0.3283214285714286
Cond00112	0.21371762074515913	0.3405595238095238
Cond00113	0.20329324835911985	0.33527380952380953
Cond00114	0.20040978703648324	0.335702380952381
Cond00115	0.19965040769382011	0.33594047619047623
Cond00116	0.20335471658141593	0.3351309523809524
Cond00117	0.18976365953236848	0.3233690476190476
Cond00118	0.20426003411839178	0.3363809523809524
Cond00119	0.2024032539945857	0.3421666666666667
Cond00120	0.20694945712208143	0.3368809523809524
Cond00121	0.20256102899041137	0.331
Cond00122	0.23138048775592626	0.3381071428571429
Cond00123	0.2355451074360895	0.341452380952381
Cond00124	0.23055704232328159	0.3382857142857143
Cond00125	0.22830139233894697	0.32985714285714285
Cond00126	0.23447661496168956	0.34023809523809523
Cond00127	0.23910376431531807	0.3428928571428571
Cond00128	0.2361929083553469	0.34448809523809515
Cond00129	0.23488197354895804	0.3398095238095238
Cond00130	0.1961782501760101	0.3376904761904762
Cond00131	0.19290523686351466	0.3409166666666666
Cond00132	0.20346619589796897	0.3442857142857143
Cond00133	0.18974241651976195	0.3517142857142857
Cond00134	0.18483384859517596	0.3086904761904762
Cond00135	0.19324870884406567	0.3271904761904762
Cond00136	0.2139377409822086	0.3473095238095238
Cond00137	0.20012392165939555	0.34415476190476185
Cond00138	0.20569159754655117	0.3446428571428571
Cond00139	0.19594373310831611	0.3281904761904762
Cond00140	0.19940387982068186	0.3300238095238095
Cond00141	0.20306451874700862	0.34215476190476185
Cond00142	0.20151435264179732	0.33411904761904765
Cond00143	0.1920655306489145	0.33567857142857144
Cond00144	0.18477065673411078	0.33621428571428574
Cond00145	0.18397790406909387	0.3374761904761905
Cond00146	0.20275826591901935	0.3380595238095238
Cond00147	0.19220142670357374	0.34022619047619046
Cond00148	0.2004806616100149	0.3409761904761905
Cond00149	0.2000584230450492	0.34722619047619047
Cond00150	0.20630237879158675	0.33916666666666667
Cond00151	0.20576609309188665	0.33636904761904757
Cond00152	0.21150620537388828	0.3488928571428571
Cond00153	0.21274640156112898	0.3566428571428571
Cond00154	0.2072584989562981	0.3428928571428571
Cond00155	0.21042990052843183	0.35657142857142854
Cond00156	0.20441787558478997	0.34422619047619046
Cond00157	0.20866756766227212	0.3457261904761904
Cond00158	0.19683694217738346	0.33609523809523806
Cond00159	0.2022079371131532	0.3460714285714286
Cond00160	0.20927429921410887	0.34311904761904755
Cond00161	0.21139262994851904	0.35317857142857134
Cond00162	0.20210924736102323	0.3435238095238095
Cond00163	0.20385793683200845	0.33727380952380953
Cond00164	0.20730166382851264	0.3358333333333334
Cond00165	0.20908755936214227	0.34209523809523806
Cond00166	0.20793067497879777	0.33809523809523806
Cond00167	0.21309117604864536	0.34051190476190474
Cond00168	0.20488339806903777	0.33825
Cond00169	0.20281129190727246	0.3442619047619047
Cond00170	0.2040352519823139	0.34082142857142855
Cond00171	0.2083347788624985	0.3423214285714286
Cond00172	0.20602081020562504	0.34310714285714283
Cond00173	0.20586015911969535	0.3412380952380952
Cond00174	0.20831192730478462	0.3375357142857143
Cond00175	0.207031289690646	0.3397738095238095
Cond00176	0.20760440385367976	0.35053571428571423
Cond00177	0.1922994312578504	0.34480952380952373
Cond00178	0.0013115761187473857	0.08340816326530606
Cond00179	0.13916087149992354	0.20059632034632033
Cond00180	0.13898873757014743	0.20595238095238091
Cond00181	0.13677973720159772	0.20580952380952378
Cond00182	0.12268474369793465	0.20246428571428568
Cond00183	0.13780278840757135	0.2064166666666666
Cond00184	0.13052043356407747	0.2042738095238095
Cond00185	0.12739459046407386	0.18807142857142856
Cond00186	0.11165611031750143	0.18774999999999997
Cond00187	0.15509887550392912	0.18205952380952375
Cond00188	0.15874476147754027	0.19124999999999995
Cond00189	0.17974468087972295	0.20810714285714282
Cond00190	0.1718451804199929	0.2223690476190476
Cond00191	0.15484819591960203	0.18928571428571425
Cond00192	0.1925901219159206	0.25734523809523807
Cond00193	0.1955331916617825	0.36525
Cond00194	0.17287801967764357	0.30228571428571427
Cond00195	0.13163691563657742	0.20099999999999996
Cond00196	0.1365339411485463	0.20749999999999993
Cond00197	0.13998414638838433	0.2047738095238095
Cond00198	0.14927758666263566	0.20794047619047618
Cond00199	0.1377175635478666	0.20726190476190473
Cond00200	0.13316260865792592	0.20344047619047614
Cond00201	0.13042939469808737	0.2039047619047619
Cond00202	0.13264280961128344	0.21240476190476187
Cond00203	0.17024710837626333	0.20364285714285713
Cond00204	0.1731055633996542	0.20611904761904762
Cond00205	0.1869448603522865	0.21819047619047616
Cond00206	0.19035992556659895	0.25505952380952385
Cond00207	0.17089546915013729	0.20098809523809522
Cond00208	0.1713730767065582	0.20022619047619047
Cond00209	0.17016976155286515	0.20521428571428568
Cond00210	0.17354500759815963	0.20927380952380947
Cond00211	0.1368541039342552	0.18752380952380945
Cond00212	0.12930200939097844	0.1817619047619047
Cond00213	0.13410244245205225	0.18660714285714283
Cond00214	0.1321503792613726	0.1932380952380952
Cond00215	0.13977951725318538	0.1935595238095238
Cond00216	0.13753783850768994	0.1878333333333333
Cond00217	0.13165483501477232	0.186297619047619
Cond00218	0.14006273652136558	0.1944880952380952
Cond00219	0.17467975409773684	0.21088095238095236
Cond00220	0.16308643217842456	0.20180952380952377
Cond00221	0.15348066750599174	0.20490476190476184
Cond00222	0.15959002155536783	0.20080952380952377
Cond00223	0.17353372155528743	0.2104285714285714
Cond00224	0.17155979500736074	0.20872619047619045
Cond00225	0.18891497277020786	0.22316666666666665
Cond00226	0.19078054107888956	0.22861904761904758
Cond00227	0.13550109033475707	0.20730952380952375
Cond00228	0.13871657434021425	0.21007142857142855
Cond00229	0.13896140451493544	0.21432142857142852
Cond00230	0.15487063915813962	0.23403571428571424
Cond00231	0.11782913137629236	0.1869523809523809
Cond00232	0.11368404426160578	0.19044047619047613
Cond00233	0.11059789421205789	0.1933095238095238
Cond00234	0.1377836206077126	0.20988095238095236
Cond00235	0.13071343567719831	0.20328571428571426
Cond00236	0.13448211077403507	0.20463095238095233
Cond00237	0.13526404419700336	0.2028928571428571
Cond00238	0.13858891173192597	0.20354761904761898
Cond00239	0.12177322324255117	0.19004761904761902
Cond00240	0.1282716752539819	0.1929761904761904
Cond00241	0.13192517010794622	0.20326190476190473
Cond00242	0.129440767283625	0.20434523809523808
Cond00243	0.15349736950405965	0.18502380952380948
Cond00244	0.15029680809820364	0.1855238095238095
Cond00245	0.16205492161151017	0.19132142857142853
Cond00246	0.17876501909424766	0.19866666666666663
Cond00247	0.17670129462528963	0.20660714285714285
Cond00248	0.1718196617050629	0.2045
Cond00249	0.16826816080606785	0.20533333333333328
Cond00250	0.17039206451035793	0.2081666666666666
Cond00251	0.1356934621994987	0.20115476190476186
Cond00252	0.13198336643079608	0.19452380952380952
Cond00253	0.13185191724862957	0.1873571428571428
Cond00254	0.1365126853986268	0.19205952380952376
Cond00255	0.1430070427507014	0.18772619047619044
Cond00256	0.13635082225508324	0.19133333333333327
Cond00257	0.1378192114880922	0.19309523809523807
Cond00258	0.13455095683476706	0.18960714285714284
Cond00259	0.13532951900449766	0.2058690476190476
Cond00260	0.13696426651041968	0.20869047619047618
Cond00261	0.15329988193191435	0.2310833333333333
Cond00262	0.1710780931169716	0.2907738095238095
Cond00263	0.1365684983534781	0.20694047619047615
Cond00264	0.14307473633065984	0.20605952380952375
Cond00265	0.1342443952441953	0.20565476190476187
Cond00266	0.13754804083158045	0.21090476190476184
Cond00267	0.1282626881304658	0.20035714285714282
Cond00268	0.13227600174674803	0.2059642857142857
Cond00269	0.1375609814425132	0.21022619047619043
Cond00270	0.1446249915215785	0.2129642857142857
Cond00271	0.1289262803573474	0.19613095238095235
Cond00272	0.12917387656428622	0.19785714285714284
Cond00273	0.1309416632836328	0.19676190476190472
Cond00274	0.13752565471290645	0.2101666666666666
Cond00275	0.1332522039882425	0.20505952380952377
Cond00276	0.12838605194035602	0.203047619047619
Cond00277	0.14004675665234972	0.20879761904761904
Cond00278	0.1441438008070218	0.21076190476190473
Cond00279	0.13326456032145179	0.20363095238095233
Cond00280	0.1414059206339621	0.20758333333333331
Cond00281	0.09397368104200503	0.1619880952380952
Cond00282	0.02483874541695036	0.09994047619047614
Cond00283	0.13164156685524547	0.19074999999999998
Cond00284	0.1291055498077467	0.1902380952380952
Cond00285	0.1299907455120165	0.18780952380952376
Cond00286	0.14045443472734515	0.19659523809523807
Cond00287	0.13084265323508165	0.19201190476190474
Cond00288	0.13850203147570328	0.19278571428571425
Cond00289	0.13710131594995886	0.19220238095238093
Cond00290	0.13509546243794512	0.19316666666666663
Cond00291	0.006969940425326951	0.08715476190476183
Cond00292	0.11922817837021661	0.14853571428571424
Cond00293	0.10353386176321494	0.14438095238095236
Cond00294	0.10771936467912908	0.15353571428571425
Cond00295	0.1165817354120459	0.1654285714285714
Cond00296	0.11759283315990586	0.16641666666666663
Cond00297	0.12121979351072049	0.16838095238095238
Cond00298	0.11956163797166951	0.17654761904761898
Cond00299	0.13714289165776503	0.20691666666666664
Cond00300	0.1342306040146319	0.20308333333333328
Cond00301	0.1326788868806407	0.20282142857142857
Cond00302	0.14105560871489184	0.2037738095238095
Cond00303	0.1350350291919843	0.19297619047619044
Cond00304	0.1329422311604214	0.1909523809523809
Cond00305	0.1301509714338525	0.2001547619047619
Cond00306	0.1354298464518097	0.2047380952380952
Cond00307	0.13680024727659448	0.20282142857142857
Cond00308	0.12759894086150106	0.20411904761904762
Cond00309	0.13112772151566895	0.2026785714285714
Cond00310	0.13114927521375552	0.20411904761904762
Cond00311	0.13559637943992375	0.2021785714285714
Cond00312	0.13712887170805205	0.20726190476190473
Cond00313	0.1391067959618042	0.2037380952380952
Cond00314	0.10889537164899744	0.18949999999999997
Cond00315	0.13484998705389595	0.190547619047619
Cond00316	0.1390321459743015	0.18751190476190474
Cond00317	0.13945722958082166	0.18930952380952373
Cond00318	0.13162233523141492	0.19005952380952376
Cond00319	0.1387113759387105	0.1923690476190476
Cond00320	0.1400472885104507	0.1930238095238095
Cond00321	0.1414594952897277	0.19173809523809518
Cond00322	0.13208586550401347	0.19241666666666665
Cond00323	0.13572198490776866	0.19176190476190472
Cond00324	0.12520066162062823	0.1921428571428571
Cond00325	0.13072387659644827	0.19177380952380949
Cond00326	0.14139774903502772	0.19213095238095235
Cond00327	0.13401402150197936	0.1912380952380952
Cond00328	0.13119939701714536	0.1916785714285714
Cond00329	0.1301111307810607	0.18928571428571425
Cond00330	0.13039862861381565	0.1915714285714285
Cond00331	0.13385258734450484	0.20420238095238089
Cond00332	0.143332986078817	0.21559523809523806
Cond00333	0.13574391470827205	0.20721428571428568
Cond00334	0.13585797633224866	0.20490476190476184
Cond00335	0.13719564774664142	0.20510714285714285
Cond00336	0.1365779414221953	0.20584523809523805
Cond00337	0.13306911646086514	0.2148928571428571
Cond00338	0.1381206734156127	0.2057619047619047
Cond00339	0.13253839792973646	0.2031547619047619
Cond00340	0.13156460308303738	0.20699999999999996
Cond00341	0.13132367725546434	0.20164285714285712
Cond00342	0.13578374234297588	0.2015833333333333
Cond00343	0.1285705278847463	0.20332142857142854
Cond00344	0.14216314030546032	0.20419047619047614
Cond00345	0.13142078972000346	0.2005833333333333
Cond00346	0.11066487431114042	0.17285714285714282
Cond00347	0.1279353741762902	0.18799999999999994
Cond00348	0.1271682206461464	0.18879761904761902
Cond00349	0.13194821331001572	0.18607142857142853
Cond00350	0.12854195103582908	0.19014285714285709
Cond00351	0.13105625909422208	0.1903095238095238
Cond00352	0.13854477492221878	0.19222619047619047
Cond00353	0.14740121361300337	0.1991785714285714
Cond00354	0.09100347124119855	0.17457142857142852
Cond00355	0.0017651012766207667	0.08276190476190473
Cond00356	0.19507532290669885	0.32490476190476186
Cond00357	0.203593718144764	0.33697222222222223
Cond00358	0.1851533919151733	0.3094285714285714
Cond00359	0.17008396604642204	0.3535238095238095
Cond00360	0.20820029411524985	0.32885714285714285
Cond00361	0.20562496828302587	0.3287857142857143
Cond00362	0.2081492412210688	0.32936904761904756
Cond00363	0.20256934808362695	0.3371904761904762
Cond00364	0.20273523049969597	0.3434285714285714
Cond00365	0.20854599284556222	0.33910714285714283
Cond00366	0.20192604305018322	0.33041666666666664
Cond00367	0.19451736474549797	0.3293809523809524
Cond00368	0.09078575520295136	0.15776190476190474
Cond00369	0.11026868533179952	0.17767857142857138
Cond00370	0.2384555055918637	0.47055952380952376
Cond00371	0.2452924095266611	0.46254761904761904
Cond00372	0.2021073293350252	0.3100595238095238
Cond00373	0.17727836248421436	0.30379761904761904
Cond00374	0.20933820820311602	0.33896428571428566
Cond00375	0.20451090273435915	0.31809523809523804
Cond00376	0.2089605229136632	0.3227738095238095
Cond00377	0.21087427415947757	0.32848809523809525
Cond00378	0.2112943377651296	0.33558333333333334
Cond00379	0.20574571651052534	0.3589047619047619
Cond00380	0.1949585437877471	0.3271785714285714
Cond00381	0.1965133457366811	0.3329404761904762
Cond00382	0.1618428105403813	0.3326071428571429
Cond00383	0.2179456102943561	0.38110714285714287
Cond00384	0.205432662267931	0.334797619047619
Cond00385	0.20244193864897406	0.3357142857142857
Cond00386	0.21092667660229494	0.3522619047619047
Cond00387	0.21434450444033207	0.3611785714285714
Cond00388	0.19897394558394124	0.3342619047619048
Cond00389	0.1979886226769182	0.33376190476190476
Cond00390	0.20869458332636637	0.3509642857142856
Cond00391	0.209623408120185	0.3511666666666666
Cond00392	0.20176517582569942	0.34698809523809526
Cond00393	0.18309586719305485	0.3268809523809524
Cond00394	0.19828089830163373	0.3434047619047618
Cond00395	0.22549131077907536	0.4280714285714285
Cond00396	0.19721178736958808	0.3327023809523809
Cond00397	0.2058928448265861	0.33136904761904756
Cond00398	0.1414409414763526	0.31011904761904757
Cond00399	0.11992463427011206	0.2942261904761905
Cond00400	0.2037293251432608	0.33677380952380953
Cond00401	0.20621845181466517	0.33988095238095234
Cond00402	0.16739799312266448	0.3280119047619047
Cond00403	0.17752896778897312	0.39291666666666664
Cond00404	0.00134935623566414	0.08322857142857139
Cond00405	0.19297705080374183	0.31959523809523804
Cond00406	0.2625063849541998	0.42423809523809525
Cond00407	0.19604668664955696	0.3440238095238095
Cond00408	0.18677168597178428	0.3213928571428571
Cond00409	0.2324563952232351	0.38158333333333333
Cond00410	0.19772302903162933	0.33758333333333335
Cond00411	0.21015491554935314	0.3461428571428571
Cond00412	0.10099571874035157	0.16428571428571426
Cond00413	0.1151606976443414	0.18438095238095234
Cond00414	0.22973976450409095	0.49014285714285716
Cond00415	0.24538342080633266	0.4687619047619047
Cond00416	0.21363168065471894	0.3423452380952381
Cond00417	0.1918256284683414	0.31642857142857145
Cond00418	0.2093923697510129	0.33439285714285716
Cond00419	0.19801156468812578	0.31229761904761905
Cond00420	0.20991465981997248	0.3318928571428571
Cond00421	0.20187787952538752	0.3242738095238095
Cond00422	0.20716276852403667	0.33222619047619045
Cond00423	0.2037439845597159	0.35201190476190475
Cond00424	0.22265595458018106	0.4007380952380952
Cond00425	0.21916761853226044	0.3838214285714286
Cond00426	0.15945608623273552	0.3428928571428571
Cond00427	0.21584480362595762	0.38255952380952385
Cond00428	0.21453521269609432	0.34600000000000003
Cond00429	0.23583305931955312	0.4122857142857143
Cond00430	0.2394253277398409	0.3793333333333333
Cond00431	0.21535674564745733	0.3587261904761905
Cond00432	0.1998995994666414	0.3400595238095238
Cond00433	0.20335189248783522	0.33965476190476185
Cond00434	0.20961904500645667	0.34394047619047613
Cond00435	0.21306763538482457	0.3601666666666667
Cond00436	0.20552517110191446	0.32957142857142857
Cond00437	0.18395293534235693	0.32109523809523804
Cond00438	0.20386719528675676	0.3430714285714285
Cond00439	0.2359969139055755	0.4422738095238095
Cond00440	0.2527933586976636	0.4195357142857143
Cond00441	0.19918794201099285	0.3162619047619047
Cond00442	0.12822522933656852	0.27584523809523803
Cond00443	0.12556997021354402	0.2771190476190476
Cond00444	0.20056324678405213	0.3448333333333333
Cond00445	0.19547419907727467	0.3454523809523809
Cond00446	0.1567389026639666	0.3135119047619047
Cond00447	0.19424720934974118	0.3732738095238095
Cond00448	0.21011276845981697	0.3437619047619047
Cond00449	0.23731365824991071	0.4099404761904762
Cond00450	0.25659857795268004	0.4164047619047619
Cond00451	0.213760952854688	0.41910714285714284
Cond00452	0.2093355424878798	0.3445833333333333
Cond00453	0.213687106961855	0.34310714285714283
Cond00454	0.20316330051545076	0.3431547619047619
Cond00455	0.17803558862236776	0.3649761904761905
Cond00456	0.20262132720518747	0.3287261904761905
Cond00457	0.2041735108129922	0.32949999999999996
Cond00458	0.2012480302690782	0.3362619047619047
Cond00459	0.18251821155759038	0.33847619047619043
Cond00460	0.0006706537455071834	0.08042857142857139
Cond00461	0.0158062541158027	0.0907499999999999
Cond00462	0.18218869968754617	0.33501190476190473
Cond00463	0.2060935156912337	0.33619047619047615
Cond00464	0.1448700575629905	0.3107738095238095
Cond00465	0.14195380913013012	0.30579761904761904
Cond00466	0.15944891454537272	0.2907142857142857
Cond00467	0.19940136869909594	0.3324642857142857
Cond00468	0.1959585500852726	0.3442023809523809
Cond00469	0.1972814156694518	0.32767857142857143
Cond00470	0.1744082769727527	0.3501666666666667
Cond00471	0.206892844895977	0.3515119047619047
Cond00472	0.24988183276783507	0.3783809523809523
Cond00473	0.22019251517854058	0.3231190476190476
Cond00474	0.2690286869823038	0.34882142857142856
Cond00475	0.2629726404050256	0.3449523809523809
Cond00476	0.23269297540684222	0.32057142857142856
Cond00477	0.23614967584218563	0.3324404761904762
Cond00478	0.23361305482683348	0.3377380952380952
Cond00479	0.23425414212261866	0.3345238095238095
Cond00480	0.1976346127633052	0.32895238095238094
Cond00481	0.19862760817520364	0.3294285714285714
Cond00482	0.21303867355433614	0.35027380952380943
Cond00483	0.23005355999943297	0.43919047619047613
Cond00484	0.2055913790953647	0.3364404761904762
Cond00485	0.20197932929959736	0.332797619047619
Cond00486	0.14097056676695965	0.32557142857142857
Cond00487	0.126678062087019	0.32059523809523804
Cond00488	0.23982463677917795	0.32636904761904756
Cond00489	0.24057899829974858	0.3313928571428571
Cond00490	0.25315869377280054	0.342797619047619
Cond00491	0.2673709092589836	0.36439285714285713
Cond00492	0.2371168856940401	0.3296190476190476
Cond00493	0.23134264457953568	0.32142857142857145
Cond00494	0.24782247509963165	0.3377380952380952
Cond00495	0.2657815821666446	0.37782142857142853
Cond00496	0.21728079074073528	0.3624821428571428
Cond00497	0.20275472069493425	0.33504761904761904
Cond00498	0.20978714178677563	0.34638690476190476
Cond00499	0.20179698797916432	0.33516071428571426
Cond00500	0.1461501681906484	0.3146845238095238
Cond00501	0.15699836790667077	0.31687499999999996
Cond00502	0.145952174501981	0.22716071428571427
Cond00503	0.09411119553597219	0.180922619047619
Cond00504	0.20345671046864025	0.34407738095238094
Cond00505	0.20938635466399833	0.34325
Cond00506	0.20521004339908833	0.3341011904761904
Cond00507	0.2016670768455174	0.33896428571428566
Cond00508	0.20433582906228118	0.3372738095238095
Cond00509	0.20037505005357867	0.3433630952380952
Cond00510	0.20303994725296123	0.33772023809523805
Cond00511	0.21777639234987334	0.36431547619047616
Cond00512	0.19330477758318895	0.32599999999999996
Cond00513	0.19589105111719848	0.31749999999999995
Cond00514	0.19762659761079485	0.32466666666666666
Cond00515	0.13515098274820606	0.3054880952380952
Cond00516	0.19619190147679463	0.32475
Cond00517	0.20113207054726692	0.33245238095238094
Cond00518	0.20587679202233533	0.3305833333333333
Cond00519	0.15863577265095466	0.313
Cond00520	0.2074897604704334	0.3363333333333333
Cond00521	0.19993221123677893	0.33949999999999997
Cond00522	0.20953652844613502	0.3394880952380952
Cond00523	0.18739600674858	0.35861904761904756
Cond00524	0.20720513640408944	0.3385595238095238
Cond00525	0.21233653932236063	0.34201190476190474
Cond00526	0.20532830389449863	0.34414285714285714
Cond00527	0.1981893679413216	0.3334285714285714
Cond00528	0.19664014546145547	0.33145238095238094
Cond00529	0.20044482517291481	0.3530357142857143
Cond00530	0.19836202773436887	0.32830952380952383
Cond00531	0.2111500580189026	0.3489404761904762
Cond00532	0.20801671905092664	0.35108333333333336
Cond00533	0.20833194546615233	0.33825
Cond00534	0.1968448333188819	0.3379642857142857
Cond00535	0.2026913324446896	0.3624404761904762
Cond00536	0.1753614707632467	0.29907142857142854
Cond00537	0.1891252958744248	0.31238095238095237
Cond00538	0.20556000973366997	0.33848809523809525
Cond00539	0.20534829368727706	0.3364642857142857
Cond00540	0.2054510575342916	0.3419285714285714
Cond00541	0.20212513657163803	0.3321071428571429
Cond00542	0.20226362440849502	0.3386428571428572
Cond00543	0.19950533341824503	0.3376666666666666
Cond00544	0.19818273203935746	0.3242380952380952
Cond00545	0.20336806702295748	0.3207857142857143
Cond00546	0.20211257764998247	0.3209642857142857
Cond00547	0.2018704021070664	0.3315119047619048
Cond00548	0.19715709593820538	0.3292142857142857
Cond00549	0.18824678715507073	0.3261666666666666
Cond00550	0.21857778205989697	0.3477857142857143
Cond00551	0.20808333467296972	0.33761904761904765
Cond00552	0.2272414224735503	0.33041666666666664
Cond00553	0.2975392054615224	0.36917857142857136
Cond00554	0.2638075578122652	0.34791666666666665
Cond00555	0.25562074283204267	0.3451904761904761
Cond00556	0.25760609261478845	0.3474047619047618
Cond00557	0.2698660730191759	0.3485357142857142
Cond00558	0.27803419235076793	0.3603690476190476
Cond00559	0.24924083703055108	0.3466428571428571
Cond00560	0.2210143370307699	0.35634523809523805
Cond00561	0.20902858643684205	0.34447619047619044
Cond00562	0.2057967442331771	0.3351904761904762
Cond00563	0.19795655477873497	0.3272380952380952
Cond00564	0.21255490565744603	0.3383214285714285
Cond00565	0.21229134636543612	0.3445952380952381
Cond00566	0.2314346363048914	0.3729523809523809
Cond00567	0.18541606650143946	0.31995238095238093
Cond00568	0.21256232837754963	0.3551190476190476
Cond00569	0.21262797688274074	0.35194047619047614
Cond00570	0.20265952904390747	0.34077380952380953
Cond00571	0.211867862800615	0.3615952380952381
Cond00572	0.22380440574038984	0.3497738095238095
Cond00573	0.20954767912986627	0.34047619047619043
Cond00574	0.20978931473298826	0.35569047619047617
Cond00575	0.19094470320269097	0.34309523809523806
Cond00576	0.0026944372396397625	0.08335714285714281
Cond00577	0.3949128762868299	1.3030357142857143
Cond00578	0.33295964419434837	1.292436224489796
Cond00579	0.2662179083450501	1.2802142857142857
Cond00580	0.14207028443095496	0.45028571428571423
Cond00581	0.3986657931371835	1.3298333333333334
Cond00582	0.3968614612285997	1.3086190476190478
Cond00583	0.39446198994004217	1.0561904761904761
Cond00584	0.3797019723185257	0.923
Cond00585	0.37037614471085084	1.3540714285714286
Cond00586	0.3952418463258776	1.3514880952380952
Cond00587	0.38552670758686497	1.1588095238095237
Cond00588	0.3709853672060956	1.037547619047619
Cond00589	0.3843258970880414	0.9854166666666666
Cond00590	0.13668582898024026	0.2724880952380952
Cond00591	0.15111634452197464	0.36134523809523805
Cond00592	0.19226152766160443	0.9150119047619047
Cond00593	0.3688793429529607	1.3244404761904762
Cond00594	0.3936499423478228	1.111595238095238
Cond00595	0.31629833348669556	1.2876428571428573
Cond00596	0.23487327171307545	0.8828333333333335
Cond00597	0.40593270490429106	1.327202380952381
Cond00598	0.4191683492889718	1.2901785714285714
Cond00599	0.3885073130324368	0.8363766233766234
Cond00600	0.2400609034175181	1.3324285714285715
Cond00601	0.3315282231726909	1.3065357142857144
Cond00602	0.3507665182216673	1.3623809523809525
Cond00603	0.3865229492389928	1.3218809523809523
Cond00605	0.30001601324066757	1.306904761904762
Cond00606	0.36382533966724084	1.3583452380952383
Cond00607	0.32370266323399427	1.323190476190476
Cond00608	0.3124086439984726	1.3275357142857143
Cond00609	0.3775428947804685	1.3122619047619049
Cond00610	0.34569545241612215	1.3219285714285713
Cond00611	0.3557408847892169	1.3315
Cond00612	0.3508613132845739	1.3535000000000001
Cond00613	0.24364168137664702	1.3634761904761905
Cond00614	0.390207235104413	1.384785714285714
Cond00615	0.39442819831439574	1.3244285714285715
Cond00616	0.37202226634675545	1.3065357142857144
Cond00617	0.3915719624328429	1.3286428571428572
Cond00618	0.3422023361475545	1.2865238095238094
Cond00619	0.369336851489354	1.38275
Cond00620	0.3665734655252029	1.3270357142857143
Cond00621	0.38449973657566305	1.3379285714285716
Cond00622	0.4247106098508589	1.3670714285714285
Cond00623	0.4091795277847681	1.3751309523809523
Cond00624	0.421372048247596	1.400202380952381
Cond00625	0.3553309461500136	1.3337142857142856
Cond00626	0.3816771799932917	1.343190476190476
Cond00627	0.3897551352467441	1.327357142857143
Cond00628	0.4028805550331993	1.3273333333333333
Cond00629	0.396307443506187	1.1421309523809524
Cond00630	0.24611858485491497	1.081797619047619
Cond00631	0.22406265840061665	1.1303928571428572
Cond00632	0.31056737267195644	1.0766428571428572
Cond00633	0.3347868452935135	1.1042261904761903
Cond00634	0.3928203447255922	1.4083571428571426
Cond00635	0.3703986373689164	1.3211309523809525
Cond00636	0.34170871735235303	1.3002738095238096
Cond00637	0.054489372733028334	0.21385714285714283
Cond00638	0.37018834749009205	1.3378214285714287
Cond00639	0.3903668187822373	1.4273333333333333
Cond00640	0.3840497519508426	1.3551785714285716
Cond00641	0.24383544782254638	1.030797619047619
Cond00642	0.3288418811371811	1.3381666666666667
Cond00643	0.38813151651749583	1.3628928571428574
Cond00644	0.3947224296779992	1.2933214285714285
Cond00646	0.2535381963975933	1.3080476190476191
Cond00647	0.21471939171399904	1.2833809523809523
Cond00648	0.3838128437853097	1.3803452380952381
Cond00650	0.24262028261112098	1.260857142857143
Cond00651	0.3517989327963154	1.3466428571428573
Cond00652	0.3950339683090413	1.3712857142857142
Cond00653	0.4523165685864894	1.3447023809523808
Cond00654	0.43051323567565175	1.3865357142857142
Cond00655	0.024041628623877553	0.11739285714285713
Cond00656	0.046981501017141665	0.22072619047619046
Cond00657	0.039323495661915515	0.205
Cond00658	0.0112936996830211	0.09878571428571421
Cond00659	0.3282144276571248	1.2562976190476192
Cond00660	0.3768056679822151	1.3306666666666667
Cond00661	0.35187716657794516	1.3283095238095237
Cond00662	0.38307472080142796	1.329892857142857
Cond00663	0.3175740734429499	1.3194166666666667
Cond00664	0.3722748844282709	1.3804404761904763
Cond00665	0.3350883977398275	1.3160119047619048
Cond00666	0.38297101391884586	1.3285357142857144
Cond00667	0.3457039463570792	1.3127619047619048
Cond00668	0.3931408816351299	1.3326785714285716
Cond00669	0.39056231766518906	1.3460357142857144
Cond00670	0.33546176136300115	1.317595238095238
Cond00671	0.3513527661485405	1.339904761904762
Cond00672	0.320649707491637	1.3024285714285713
Cond00673	0.3507839551476657	1.3278333333333334
Cond00674	0.3757265194653534	1.375702380952381
Cond00675	0.2749554546001908	1.261095238095238
Cond00676	0.3730277439634535	1.3422261904761905
Cond00677	0.37908725305700663	1.3269880952380952
Cond00678	0.3578440374997729	1.3204642857142856
Cond00679	0.4073936981032542	1.4680238095238094
Cond00680	0.39776666689020573	1.371047619047619
Cond00681	0.3639216819447278	1.3740833333333333
Cond00682	0.36803697611459696	1.3594404761904764
Cond00683	0.40871925363488554	1.3726071428571427
Cond00684	0.3536763597772834	1.4009047619047619
Cond00685	0.31022379863831256	1.2993571428571429
Cond00686	0.31814077809292857	1.3204107142857144
Cond00687	0.3507502074392747	1.366125
Cond00688	0.39981873008207514	1.0968214285714286
Cond00689	0.3492295453054921	1.3337857142857144
Cond00690	0.28513840648472205	1.2849285714285714
Cond00691	0.31938781174137787	1.2991785714285715
Cond00692	0.27732863060289287	1.267875
Cond00693	0.3696291494584938	1.2853571428571429
Cond00694	0.3588349394808581	1.2729761904761905
Cond00695	0.3498589396998813	1.2516309523809523
Cond00696	0.3492919140469389	1.2878095238095237
Cond00697	0.35456030461815424	1.3408690476190477
Cond00698	0.3813289355396969	1.3476666666666668
Cond00699	0.3951062474329066	1.3704642857142855
Cond00700	0.37759070788548144	1.3648690476190477
Cond00701	0.013125994158593425	0.09605952380952376
Cond00702	0.003921468111412109	0.08896428571428566
Cond00703	0.3404004384399036	1.313547619047619
Cond00704	0.3485902530458513	1.3294642857142858
Cond00705	0.3682802301170724	1.3328809523809524
Cond00706	0.34464351293768214	1.325
Cond00707	0.2932236687169693	1.3093333333333332
Cond00708	0.3353667806178576	1.332702380952381
Cond00709	0.3958177630613113	1.3522738095238094
Cond00710	0.3387997832937247	1.3215
Cond00711	0.3045296019173071	1.3040119047619048
Cond00712	0.3819187284281164	1.3584285714285713
Cond00713	0.39848592270588074	1.3085357142857144
Cond00714	0.39968055821852394	1.3025833333333334
Cond00715	0.3974799399987666	1.3029761904761905
Cond00716	0.4058501177766776	1.3140476190476191
Cond00717	0.07447737508772034	0.49571428571428566
Cond00718	0.38558697042108303	1.3529761904761903
Cond00719	0.3917167849624097	1.3587738095238093
Cond00720	0.36755387282979574	1.351738095238095
Cond00721	0.0800328156728649	0.25471428571428567
Cond00722	0.12104408707643306	0.31935714285714284
Cond00723	0.3868631583235782	1.312857142857143
Cond00724	0.3850399205429227	1.3299464285714286
Cond00725	0.27422434299327036	1.3324464285714286
Cond00726	0.3048391507431547	1.3321785714285714
Cond00727	0.38494067280020505	1.319267857142857
Cond00728	0.39035215705757703	1.326107142857143
Cond00729	0.38275131227426784	1.3234107142857143
Cond00730	0.2917418052487135	1.3439464285714287
Cond00731	0.009220325800422851	0.10049999999999995
Cond00732	0.00795531071624572	0.09893506493506488
Cond00733	0.01637524622736789	0.11096428571428567
Cond00734	0.01994171090938768	0.11697619047619044
Cond00735	0.3745458734984161	1.3661666666666668
Cond00736	0.3549246808894792	1.3427142857142857
Cond00737	0.3591253161333778	1.3519642857142857
Cond00738	0.3872713624104713	1.3509761904761906
Cond00739	0.41673945014489383	1.1748095238095237
Cond00740	0.0618585047500037	0.2058690476190476
Cond00741	0.08850486966624528	0.29878571428571427
Cond00742	0.22488499175062523	0.9026785714285714
Cond00743	0.4133467607561791	1.3344880952380953
Cond00744	0.4168977001625176	1.3663690476190478
Cond00745	0.3666860218025189	1.3066428571428572
Cond00746	0.33645100678688905	1.3064761904761906
Cond00747	0.32047023898149574	1.311761904761905
Cond00748	0.32847640207650086	1.3571785714285713
Cond00749	0.3625962938264802	1.3761904761904764
Cond00750	0.3769838230701548	1.3561666666666667
Cond00751	0.3948706556193317	1.3603214285714287
Cond00752	0.33851892525164934	1.290845238095238
Cond00753	0.32952994874425295	1.3170357142857145
Cond00754	0.3536655159153675	1.3720833333333333
Cond00755	0.24956876353454252	1.3339285714285714
Cond00756	0.3505742438824781	1.3422857142857143
Cond00757	0.3513594315237642	1.3356190476190477
Cond00758	0.38491868096475074	1.3113452380952382
Cond00759	0.3678345542810281	1.3170119047619047
Cond00760	0.3232907694626526	1.3205714285714285
Cond00761	0.314685492183645	1.3280119047619048
Cond00762	0.3852572226488731	1.3353214285714285
Cond00763	0.3401067244180482	1.3704761904761904
Cond00764	0.33739279734110345	1.3642619047619047
Cond00765	0.349489825582094	1.3285476190476189
Cond00766	0.3081083847739839	1.3218571428571428
Cond00767	0.27674021002202753	1.34575
Cond00768	0.395623362551547	1.3611666666666666
Cond00769	0.3147347711414979	1.3399166666666666
Cond00770	0.34471053712392136	1.3534047619047618
Cond00771	0.38169546879725225	1.3500238095238097
Cond00772	0.3521288986521169	1.3488452380952383
Cond00773	0.3339189482736382	1.3281785714285714
Cond00774	0.17069699468785338	0.7044166666666666
Cond00775	0.39459093213198465	1.3448809523809524
Cond00776	0.3694205322320423	1.3526666666666667
Cond00777	0.36416865053341424	1.3551071428571426
Cond00778	0.34531092708337646	1.2842619047619046
Cond00779	0.34788160399316226	1.3053809523809523
Cond00780	0.361086231068001	1.335357142857143
Cond00781	0.3933427713201289	1.3509285714285715
Cond00782	0.4013546186402089	1.3501666666666667
Cond00783	0.3901959703258133	1.3569285714285713
Cond00784	0.39651400537805576	1.3658571428571429
Cond00785	0.3785757050792879	1.3290595238095237
Cond00786	0.391070662349097	1.331452380952381
Cond00787	0.401717782222264	1.3413214285714286
Cond00788	0.3843057449234351	1.3334642857142855
Cond00789	0.39909732070111	1.365892857142857
Cond00790	0.3528533317109242	0.8032380952380952
Cond00791	0.33733690392269566	0.8856666666666667
Cond00792	0.3365453326117003	0.9326904761904761
Cond00793	0.32912069147625106	0.9576428571428571
Cond00794	0.3209350032169364	0.9975562770562771
Cond00795	0.32044218853441775	1.0369285714285714
Cond00796	0.33360150096015384	1.0190476190476192
Cond00797	0.3252177430265048	1.019809523809524
Cond00798	0.33413494632953816	1.015095238095238
Cond00799	0.3389297208574292	0.8949285714285714
Cond00800	0.3296233281816754	0.931404761904762
Cond00801	0.3266241557851519	0.965095238095238
Cond00802	0.3064800596038943	1.0050714285714284
Cond00803	0.18100876107010175	0.22695238095238093
Cond00804	0.2002342043838791	0.25257142857142856
Cond00805	0.2703302786576805	0.39090476190476187
Cond00806	0.3620952342106513	0.860761904761905
Cond00807	0.3180437517495801	1.000190476190476
Cond00808	0.32122458107559965	0.9943333333333332
Cond00809	0.32286585652355027	1.0151666666666666
Cond00810	0.2746369213017185	0.887595238095238
Cond00811	0.3190778436344945	1.017404761904762
Cond00812	0.3211061821303036	1.0209285714285714
Cond00813	0.31806775301113094	1.0290714285714286
Cond00814	0.2881595589273462	0.9149761904761905
Cond00815	0.3210495508415044	0.9807857142857141
Cond00816	0.32096060632488194	0.9814047619047619
Cond00817	0.3282080777253387	0.9792380952380951
Cond00818	0.31601662918506274	0.969190476190476
Cond00819	0.30127755432460385	0.8632380952380952
Cond00820	0.3059675408037761	0.8755714285714286
Cond00821	0.3055911367415582	0.9136904761904762
Cond00822	0.32670153012652303	0.9998571428571429
Cond00823	0.3239998318005926	0.9469047619047618
Cond00824	0.32021341247935753	0.9895714285714284
Cond00825	0.31949391395238075	1.0115714285714286
Cond00826	0.3314471248994236	0.9869285714285714
Cond00827	0.3180060244671633	1.0134761904761904
Cond00828	0.30684168416083374	1.0331190476190477
Cond00829	0.32065813211067423	1.0420714285714288
Cond00830	0.3367860558658551	0.977642857142857
Cond00831	0.3236609335765071	0.9704285714285715
Cond00832	0.33351253619553983	0.9981428571428571
Cond00833	0.32142715284128937	0.9567142857142857
Cond00834	0.29660593972170096	0.9385476190476191
Cond00835	0.30814523786850184	0.944904761904762
Cond00836	0.3158893371289961	0.9689761904761904
Cond00837	0.3097382065793304	0.9760238095238095
Cond00838	0.3586757378179129	1.0053809523809523
Cond00839	0.3027369322024844	0.9695238095238095
Cond00840	0.30682662630146423	0.9858333333333332
Cond00841	0.31673010734436097	0.9855238095238095
Cond00842	0.3377324571324544	1.050904761904762
Cond00843	0.30933611745950523	0.9771666666666666
Cond00844	0.31486623700388233	1.0416190476190474
Cond00845	0.32162082802056485	1.0252142857142859
Cond00846	0.3226950059361318	0.9713333333333333
Cond00847	0.3166602689218672	0.9808809523809524
Cond00848	0.3157045812853357	0.9716190476190475
Cond00849	0.3193343969376863	0.9836190476190475
Cond00850	0.33113411948248017	0.9894761904761905
Cond00851	0.2708419582919486	0.9924761904761904
Cond00852	0.27202986269332685	1.0041666666666667
Cond00853	0.2753910086212557	1.0176904761904761
Cond00854	0.32870683055354766	1.3359523809523808
Cond00855	0.2740599190366402	1.0003809523809524
Cond00856	0.269289427830722	1.0024761904761905
Cond00857	0.2920261279471362	0.9443809523809524
Cond00858	0.2823770613614548	0.9603809523809524
Cond00859	0.2729014141256473	0.9044285714285715
Cond00860	0.2664120068467239	0.919
Cond00861	0.2708682291826296	0.920547619047619
Cond00862	0.27789929115776774	1.0212619047619047
Cond00863	0.318475165221554	1.0687619047619048
Cond00864	0.31246365122687897	1.0557380952380953
Cond00865	0.3250536134661936	1.1445
Cond00866	0.33518492002475236	0.9737857142857141
Cond00867	0.31967872227928446	0.9925714285714285
Cond00868	0.3201910897368248	1.0137619047619049
Cond00869	0.3186880198223174	1.0173333333333332
Cond00870	0.3236155043751062	0.9739761904761904
Cond00871	0.32088279702549505	0.9501666666666666
Cond00872	0.32784621202915426	0.9812857142857142
Cond00873	0.35405185874748907	1.0028095238095238
Cond00874	0.37452624736951895	1.287547619047619
Cond00875	0.3169061518211976	0.9663809523809523
Cond00876	0.32174178039190354	0.9894047619047619
Cond00877	0.32404216562476923	1.0152619047619047
Cond00878	0.33246809620508705	0.9863571428571429
Cond00879	0.3206002542570299	0.9623571428571429
Cond00880	0.320492970771113	0.9741904761904762
Cond00881	0.3221590680480505	0.9698333333333332
Cond00882	0.3369806759229126	1.028190476190476
Cond00883	0.32837073842075726	0.984690476190476
Cond00884	0.32493613990282294	1.015238095238095
Cond00885	0.32663005380672083	1.0316190476190474
Cond00886	0.3206445249787009	1.0422142857142858
Cond00887	0.30230192312305554	0.9581666666666667
Cond00888	0.30957101051830205	0.9723571428571427
Cond00889	0.31381877512577144	0.9837619047619047
Cond00890	0.32251009878984704	0.9955714285714286
Cond00891	0.3174601602087876	0.9734761904761905
Cond00892	0.3169216387472393	0.9844523809523809
Cond00893	0.3294776525450552	0.9627619047619046
Cond00894	0.3332824280542395	0.9201428571428573
Cond00895	0.32222791842827175	0.9872142857142857
Cond00896	0.3258417512576493	0.9705476190476191
Cond00897	0.3280571432590826	0.9890238095238094
Cond00898	0.31874742509155607	0.9877380952380953
Cond00899	0.3306436850332693	0.9691904761904762
Cond00900	0.33257077573459176	0.979452380952381
Cond00901	0.32456697071908475	0.989642857142857
Cond00902	0.32836895062093935	0.999047619047619
Cond00903	0.20645450016579545	0.2949523809523809
Cond00904	0.2681280467240748	0.4901190476190476
Cond00905	0.3166078063555718	0.8260238095238095
Cond00906	0.32688319735646065	0.9673809523809523
Cond00907	0.3285948916129215	0.9722857142857143
Cond00908	0.3269718923805765	0.9743095238095237
Cond00909	0.3296287757660616	0.9618809523809523
Cond00910	0.3276867380854809	0.9592857142857142
Cond00911	0.32302791022274485	0.9721666666666667
Cond00912	0.3250531713893718	0.987
Cond00913	0.3324553033667887	1.0092857142857143
Cond00914	0.3306615521229704	1.040047619047619
Cond00915	0.3275968557831456	0.9839047619047618
Cond00916	0.33068412737572095	1.021595238095238
Cond00917	0.3320230568674823	1.0289523809523808
Cond00918	0.3313212139909191	1.0402380952380952
Cond00919	0.3250237159004977	1.0137857142857143
Cond00920	0.32437522450917017	0.9975952380952382
Cond00921	0.32761147470660207	0.9789285714285715
Cond00922	0.32245781605253726	0.9824761904761904
Cond00923	0.31861620383636824	0.9816904761904762
Cond00924	0.3252568571950692	0.9894523809523811
Cond00925	0.325756646305637	0.9888095238095237
Cond00926	0.2942444156023301	0.9699523809523809
Cond00927	0.27720902950333876	0.7463571428571428
Cond00928	0.28592909105339726	0.7667142857142858
Cond00929	0.3148326850064214	0.9229285714285714
Cond00930	0.31724051594995534	0.9941666666666666
Cond00931	0.32091432750556653	0.9928333333333333
Cond00932	0.3261639125326797	1.0029047619047617
Cond00933	0.32353515692605694	1.0096666666666667
Cond00934	0.3260138336275286	1.020452380952381
Cond00935	0.3197199638353274	0.9803333333333333
Cond00936	0.3206578647538156	0.9760952380952381
Cond00937	0.32261811562165416	0.9818571428571428
Cond00938	0.3190915633318172	1.0047857142857144
Cond00939	0.32000993370008723	0.9758333333333332
Cond00940	0.31998674458137283	0.9850238095238094
Cond00941	0.32295682166557704	0.9548571428571427
Cond00942	0.32346956765630935	0.9809761904761904
Cond00943	0.331002154278054	1.014142857142857
Cond00944	0.3267560348531029	1.0703333333333331
Cond00945	0.3251200839874531	1.084642857142857
Cond00946	0.32635338927122376	1.1109047619047618
Cond00947	0.32665523260553675	0.9847857142857143
Cond00948	0.3324142901056896	1.0103095238095239
Cond00949	0.32819915772711505	1.025452380952381
Cond00950	0.3260773879346991	1.0313333333333332
Cond00951	0.3274233152527682	0.9854761904761905
Cond00952	0.32790535298118534	0.981095238095238
Cond00953	0.3282759736069862	1.0072619047619047
Cond00954	0.3272768978497924	1.025595238095238
Cond00955	0.3289337276279733	0.9908809523809525
Cond00956	0.3256827898812666	0.9998095238095237
Cond00957	0.33116095496653486	1.019642857142857
Cond00958	0.32666891171613527	1.0327619047619045
Cond00959	0.3302243073338241	0.9816190476190476
Cond00960	0.3313072659230308	0.9872142857142857
Cond00961	0.33576645205340494	1.0191904761904762
Cond00962	0.3244504115814178	0.9850476190476192
Cond00963	0.3283067258357823	0.9729285714285713
Cond00964	0.3282344417991248	0.9908333333333332
Cond00965	0.32892807292399906	1.0043333333333333
Cond00966	0.32702491208614526	1.0396190476190477
Cond00967	0.12356856013658722	0.16374999999999998
Cond00968	0.13174966264939383	0.1769285714285714
Cond00969	0.19536399423751027	0.2552738095238095
Cond00970	0.20851837299939424	0.3752678571428571
Cond00971	0.19504390661004625	0.4099523809523809
Cond00972	0.16759130099498087	0.29696428571428574
Cond00973	0.21801528822261684	0.32226190476190475
Cond00974	0.21610008985983586	0.3509642857142857
Cond00975	0.1978409847767015	0.4071190476190476
Cond00976	0.19335082445631205	0.23328571428571424
Cond00977	0.18611480025656693	0.23569642857142856
Cond00978	0.17782574146431215	0.22963095238095235
Cond00979	0.18090492326760252	0.22951190476190472
Cond00980	0.16760771317642742	0.21449999999999994
Cond00981	0.2466197756189342	0.3051904761904762
Cond00982	0.28113392317823077	0.42363095238095233
Cond00983	0.41222695996016184	1.1635
Cond00984	0.3516797874731952	0.9629166666666666
Cond00985	0.2567775857601144	1.294875
Cond00986	0.2845515614269873	1.3526428571428573
Cond00987	0.325524237975752	1.3058214285714285
Cond00988	0.33217207589825204	1.022345238095238
Cond00989	0.2831263040962655	0.9551547619047619
Cond00990	0.2637859771126695	1.2716071428571427
Cond00991	0.3242186695247865	1.3340833333333333
Cond00992	0.3272549085607434	1.045642857142857
Cond00993	0.2911604080405971	0.9284285714285714
Cond00994	0.2245115277467877	0.8572321428571428
Cond00995	0.24385495250653913	0.9786309523809523
Cond00996	0.25232133340757795	1.0805
Cond00997	0.2509857152068902	0.9854523809523809
Cond00998	0.24428846535285068	1.0315238095238095
Cond00999	0.1702514593311197	0.4252619047619048
Cond01000	0.34898238781673835	0.8490000000000001
Cond01001	0.4426282577977396	0.9425119047619047
Cond01002	0.2977128926005412	1.0249642857142856
Cond01003	0.20951837250471828	0.6030595238095238
Cond01004	0.2943136755727548	0.9478214285714285
Cond01005	0.25987981398330745	0.955047619047619
Cond01006	0.17950908559668943	1.0510714285714287
Cond01007	0.2049027325470377	0.9116785714285714
Cond01008	0.233232657060918	1.0098095238095237
Cond01009	0.39330086398960745	0.9456309523809523
Cond01010	0.44323753661345067	0.9562380952380952
Cond01011	0.4397908670071693	1.051904761904762
Cond01012	0.4528142747148632	0.7166904761904762
Cond01013	0.494734853792744	0.9355119047619048
Cond01014	0.49452852073492526	0.9839523809523808
Cond01015	0.5010497814176358	1.0285238095238096
Cond01016	0.49109013191451517	1.1196666666666666
Cond01017	0.490620749317397	0.7508214285714286
Cond01018	0.47057720747086185	0.7474404761904762
Cond01019	0.4513791462523347	0.7000714285714286
Cond01020	0.4697551092199155	0.7532142857142857
Cond01021	0.4930060062448227	0.9342738095238096
Cond01022	0.462512965791462	0.872904761904762
Cond01023	0.42289368229294855	0.9445
Cond01024	0.4676763223586155	0.9183571428571429
Cond01025	0.39975437869164093	0.9126190476190476
Cond01026	0.42636922465908583	0.9395714285714285
Cond01027	0.47547195091246447	0.9339523809523809
Cond01028	0.49195464855962984	0.9597619047619047
Cond01029	0.5137594461295821	0.9772380952380954
